# Transcriptional network analysis of PTEN protein-deficient prostate tumors reveals robust stromal reprogramming and signs of senescent paracrine communication

**DOI:** 10.1101/2025.01.31.635608

**Authors:** Ivana Rondon-Lorefice, Jose I. Lopez, Aitziber Ugalde-Olano, Maite Zufiaurre, Ianire Astobiza, Saioa Garcia-Longarte, Amaia Zabala, Sofia Rey, Aida Santos-Martin, Miguel Unda, Ana Loizaga-Iriarte, Mariona Graupera, Paolo Nuciforo, Arkaitz Carracedo, Isabel Mendizabal

## Abstract

Among the extensive genomic alterations in prostate cancer, the genomic deletion of *PTEN* stands out as one of the most consistently observed and confirmed alteration. *PTEN* loss in prostate tumors is primarily associated with cancer cell proliferation and survival through the activation of the PI3K-AKT-mTOR signalling pathway. However, its use as a robust biomarker in the clinical practice is hampered by the complex epigenetic, transcriptional and post-translational regulation. Here, we undertook an approach that combined *in situ* assessment of PTEN protein with transcriptional surrogates of its activity to gain insights into the downstream functional effects of PTEN loss in primary tumors. Our extensive bioinformatic analyses, including the integration with single-cell RNA-Seq approaches in a new clinical cohort, highlighted stroma remodeling as the major cancer cell-extrinsic process associated with PTEN loss. By applying similar computational strategy on the transcriptomic data generated from primary prostate tumors of genetically engineered *Pten knock-out* mouse models, we validated the causal role of *Pten* in the stromal reaction observed in clinical specimens. Mechanistically, we provide evidence for the activation of a paracrine program that encompasses enhanced TGF-β signalling and that is compatible with the secretome of PTEN-deficient senescent cancer cells. Our study provides relevant biological context to the cellular and molecular alterations unleashed upon PTEN protein loss.
