## Supplementary_Table 1 for "Transcriptional network analysis of PTEN protein-deficient prostate tumors reveals robust stromal reprogramming and signs of senescent paracrine communication"

### Sheet: Sheet1
Sample	patient	tumortype	Age	DV200	BMI	PSA	Estadio.pN.nodulos.pos.pieza	DFS.STATUS	DFS.TIME	gleason_score	gleason_pieza	H.score	PTEN.protein.status
AC1	PCa	Primary tumor	62	54	22.9481	6.3		0	109.339	6	3+3	70	PTEN presence
AC10	PCa	Primary tumor	55	55	31.8339	7.35	pNx	0	83.7782	7	4+3	35	PTEN presence
AC103	PCa	Primary tumor	61	43	25.5354	8.16	pNx	0	97.5113	7	3+4	35	PTEN presence
AC104	PCa	Primary tumor	60	51	27.968	6.1	pN0	0	102.341	7	4+3	0
AC109	PCa	Primary tumor	62	48	26.7755	5.34	pNx	1	13.076	8	3+5	100	PTEN presence
AC11	PCa	Primary tumor	68	54	24.2215	5.7	pNx	0	105.002	7	3+4	200	PTEN presence
AC110	PCa	Primary tumor	59	53	29.9383	4.77	pNx			9	4+5	110	PTEN presence
AC112	PCa	Primary tumor	65	55	27.0842	5.09	pNx	1	27.5975	7	4+3	0
AC114	PCa	Primary tumor	56	45	20.7612	4.14	pNx	0	99.5811	7	3+4	5	PTEN presence
AC115	PCa	Primary tumor	63	53	27.7778	10.2	pNx	1	23.7207	7	4+3	35	PTEN presence
AC116	PCa	Primary tumor	65	60	34.5168	6.34	pNx	0	61.5031	7	3+4	10	PTEN presence
AC12	PCa	Primary tumor	54	52	23.8754	4.35	pNx	0	100.501	7	3+4	20	PTEN presence
AC120	PCa	Primary tumor	57	50	23.1834	6.3		1	10.6448	7	3+4	0
AC121	PCa	Primary tumor	61	46	25.6055	9.5		0	98.694	6	3+3	0
AC123	PCa	Primary tumor	63	48	31.9922	8.5	pNx	1	24.5421	7	3+4	10	PTEN presence
AC127	PCa	Primary tumor	68	55	26.3465	18	pNx			9	4+5	30	PTEN presence
AC129	PCa	Primary tumor	73	56	28.3937	5.23	pNx	0	83.4825	7	4+3	0
AC13	PCa	Primary tumor	66	35	32.0312	8.12	pNx	0	24.7064	7	4+3	0
AC130	PCa	Primary tumor	67	50	22.4913	5.42	pNx	0	85.3552	7	3+4	0
AC131	PCa	Primary tumor	72	40	26.5432	5.3	pNx	0	95.3758	7	3+4
AC132	PCa	Primary tumor	52	50	30.8642	6.7	pNx	1	31.1129	7	3+4	55	PTEN presence
AC133	PCa	Primary tumor	71	60	23.7387	5.9	pNx	0	40.6407	7	3+4	105	PTEN presence
AC134	PCa	Primary tumor	70	60	23.5883	16.65	pNx	1	53.5524	7	4+3
AC136	PCa	Primary tumor	53	50	22.8571	5.3	pNx	0	42.6448	7	4+3	10	PTEN presence
AC137	PCa	Primary tumor	65	56	25.4327	14	pNx	0	95.9014	8	3+5	0
AC14	PCa	Primary tumor	53	51	33.2031	10.15	pN0	0	93.3717	7	3+4	90	PTEN presence
AC140	PCa	Primary tumor	70	36	30.8463	8.85	pNx	0	66.8912	7	4+3	0
AC141	PCa	Primary tumor	58	57	28.4831	6.65	pN0	0	90.0205	7	3+4	0
AC142	PCa	Primary tumor	69	63	19.9744	3.9	pNx	0	3.54825	7	3+4
AC147	PCa	Primary tumor	63	58	28.6851	5.6	pNx	0	81.577	7	3+4
AC149	PCa	Primary tumor	68	51	24.3824	10	pNx			9	4+5
AC15	PCa	Primary tumor	66	77	27.7778	19.59	pN0	1	3.21971	7	4+3	130	PTEN presence
AC150	PCa	Primary tumor	46	62	23.1834	3.94	pNx	0	96	7	3+4
AC153	PCa	Primary tumor	58	61	22.5309	4.22	pNx	0	98.9897	7	3+4
AC154	PCa	Primary tumor	60	61	31.4077	9.9	pNx	0	86.5051	7	3+4
AC155	PCa	Primary tumor	69	55	26.4721	15.03	pNx	0	97.6427	7	3+4
AC156	PCa	Primary tumor	63	44	22.1453	13	pNx	1	78.6858	7	3+4
AC157	PCa	Primary tumor	63	48	27.5134	5.92	pNx	0	95.77	7	3+4
AC159	PCa	Primary tumor	68	51	19.2653	21	pN0			7	4+3
AC16	PCa	Primary tumor	72	77	25.3515	9	pNx	0	108.452	7	3+4	0
AC160	PCa	Primary tumor	67	51	23.8754	9.78	pNx	1	20.6324	7	3+4
AC162	PCa	Primary tumor	68	58	30.8642	8.9	pNx	0	78.5544	8	4+4
AC164	PCa	Primary tumor	59	57	33.218	6.24	pNx	1	54.6694	7	3+4
AC165	PCa	Primary tumor	57	51	21.6216	6.6	pNx	0	87.9179	7	3+4
AC169	PCa	Primary tumor	64	55	21.875	7	pNx	0	29.6674	7	3+4
AC17	PCa	Primary tumor	61	67	23.1405	9.54	pNx	0	102.735	7	3+4	150	PTEN presence
AC170	PCa	Primary tumor	61	53	26.4721	4.88	pNx	1	41.2977	7	3+4
AC172	PCa	Primary tumor	73	58	28.0277	11.5	pNx	0	6.93224	7	3+4
AC174	PCa	Primary tumor	64	77	23.8751	10.03	pNx	1	24.3121	9	4+5
AC175	PCa	Primary tumor	66	49	27.1605	4.5	pNx	1	76.5832	7	3+4	60	PTEN presence
AC176	PCa	Primary tumor	63	58	29.0657	4.39	pNx	0	95.3429	7	4+3	0
AC178	PCa	Primary tumor	64	54	21.2803	6.38	pNx	0	93.2074	7	4+3	25	PTEN presence
AC18	PCa	Primary tumor	68	75	26.1719	9.85	pNx	0	108.09	7	3+4	5	PTEN presence
AC182	PCa	Primary tumor	56	56	21.7993	6.1	pNx	0	57.4292	7	3+4	125	PTEN presence
AC183	PCa	Primary tumor	66	37	29.3878	5.6		1	44.8789	7	3+4	130	PTEN presence
AC186	PCa	Primary tumor	58	55	28.5059	4.92	pNx	0	95.9343	7	3+4	50	PTEN presence
AC188	PCa	Primary tumor	52	51	23.5294	11.6	pNx	0	76.4846	7	3+4	0
AC19	PCa	Primary tumor	69	68	28.7197	8.3	pNx	1	78.2259	7	3+4	50	PTEN presence
AC191	PCa	Primary tumor	65	59	31.0204	12.5	pNx	0	99.0883	7	3+4	0
AC192	PCa	Primary tumor	51	40	24.7555	9.15	pNx	1	55.3593	7	3+4	45	PTEN presence
AC193	PCa	Primary tumor	65	83	29.6875	7.7	pNx	0	98.8912	8	3+5	0
AC197	PCa	Primary tumor	65	78	25.2595	8.8	pNx	0	91.9261	7	3+4	0
AC198	PCa	Primary tumor	68	81	29.3575	5.6	pNx			7	4+3	10	PTEN presence
AC2	PCa	Primary tumor	64	60	25.7117	7.34	pNx	1	9.46201	9	4+5	35	PTEN presence
AC20	PCa	Primary tumor	58	73	25.9259	7.1	pNx	1	12.8131	7	3+4	0
AC202	PCa	Primary tumor	69	85	27.0416	8.9	pNx	0	95.6715	7	3+4	55	PTEN presence
AC203	PCa	Primary tumor	61	79	27.3356	9.66	pNx	0	88.6407	7	3+4	0
AC204	PCa	Primary tumor	54	76	23.5294	21	pN0	0	94.3244	7	3+4	0
AC207	PCa	Primary tumor	63	46	24.9135	7.2	pNx	0	94.883	7	3+4	60	PTEN presence
AC208	PCa	Primary tumor	67	44	29.2421	9.91	pNx	0	98.3984	7	3+4	140	PTEN presence
AC209	PCa	Primary tumor	72	58	27.3438	5.27	pNx	0	94.0945	7	3+4	50	PTEN presence
AC213	PCa	Primary tumor	63	62	31.25	8.9	pNx	0	95.6715	7	3+4	100	PTEN presence
AC214	PCa	Primary tumor	68	57	27.6817	4.79	pNx	1	41.7906	7	3+4	100	PTEN presence
AC215	PCa	Primary tumor	65	48	32.6531	5.9	pNx	0	97.6427	7	3+4	0
AC218	PCa	Primary tumor	55	50	26.9896	6.16	pNx	0	87.8522	7	3+4	15	PTEN presence
AC22	PCa	Primary tumor	65	73	26.5625	6.21	pNx	0	103.392	7	3+4	100	PTEN presence
AC221	PCa	Primary tumor	55	50	25.9516	13.07	pNx	0	89.6263	7	3+4	65	PTEN presence
AC222	PCa	Primary tumor	52	36	26.9274	11.9	pNx	0	89.5934	7	3+4	10	PTEN presence
AC223	PCa	Primary tumor	55	53	25.6055	6.6	pNx	1	36.5667	7	3+4
AC224	PCa	Primary tumor	65	55	29.0123	4.57	pNx	0	92.7474	8	4+4	55	PTEN presence
AC226	PCa	Primary tumor	51	37	23.5294	9.11	pNx	1	8.31211	9	4+5	0
AC228	PCa	Primary tumor	65	50	23.1481	12.3	pNx	1	6.57084	7	3+4	50	PTEN presence
AC229	PCa	Primary tumor	58	57	26.5432	7.13	pNx	0	92.6489	6	3+3	0
AC23	PCa	Primary tumor	66	66	23.4236	4.29		0	105.035	7	4+3
AC230	PCa	Primary tumor	56	50	24.2215	9.4	pNx	0	88.9692	6	3+3	0
AC231	PCa	Primary tumor	68	54	25.6055	6	pNx	0	90.4148	7	3+4	0
AC232	PCa	Primary tumor	65	54	31.1419	8.5	pNx	0	93.6345	7	3+4	5	PTEN presence
AC234	PCa	Primary tumor	60	56	24.7249	6.35	pNx	0	90.1848	7	3+4	50	PTEN presence
AC235	PCa	Primary tumor	71	48	27.3982	5	pNx	0	93.0431	7	3+4	0
AC237	PCa	Primary tumor	69	45	29.4118	5.21	pNx	0	95.3429	7	3+4
AC238	PCa	Primary tumor	74	57	25.6055	4.6	pNx	1	74.5462	7	3+4	30	PTEN presence
AC239	PCa	Primary tumor	50	50	26.8519	5.7	pNx	0	93.1417	6	3+3
AC24	PCa	Primary tumor	68	75	24.3827	8	pNx	1	18.7598	9	4+5	185	PTEN presence
AC242	PCa	Primary tumor	44	51	21.7994	7.7	pNx	0	94.0616	7	3+4	190	PTEN presence
AC243	PCa	Primary tumor	68	52	28.5375	5.23	pNx	0	36.9938	7	3+4	0
AC244	PCa	Primary tumor	70	50	30.2843	6.47	pNx	0	86.6366	7	3+4	0
AC245	PCa	Primary tumor	67	50	25.7117	8.05	pNx	0	92.7803	7	4+3	0
AC246	PCa	Primary tumor	67	36	27.7008	4.1	pNx	0	84.961	6	3+3	75	PTEN presence
AC247	PCa	Primary tumor	67	44	30.1194	13.02	pNx	0	97.2813	7	3+4	0
AC248	PCa	Primary tumor	66	54	28.0277	5.65	pNx	0	96.1314	7	3+4
AC25	PCa	Primary tumor	70	75	28.7197	10.6	pNx	1	5.71663	9	4+5	0
AC250	PCa	Primary tumor	65	47	27.9155	7.36	pNx	0	96	7	3+4	0
AC251	PCa	Primary tumor	65	58	27.2817	5.92	pNx	0	90.8419	6	3+3	100	PTEN presence
AC252	PCa	Primary tumor	68	49	24.9135	6	pNx	0	92.386	7	4+3	125	PTEN presence
AC253	PCa	Primary tumor	63	58	26.2507	4.4	pNx	1	61.076	7	3+4	0
AC254	PCa	Primary tumor	57	52	24.9108	4.51	pNx	0	18.3326	7	3+4	5	PTEN presence
AC255	PCa	Primary tumor	58	26	30.7958		pNx	0	93.6674	7	3+4	0
AC26	PCa	Primary tumor	51	68	22.715		pNx			7	3+4	100	PTEN presence
AC260	PCa	Primary tumor	72	50	26.6097	7.77	pNx	0	93.6016	7	3+4
AC262	PCa	Primary tumor	63	46	28.3937	5.9	pNx	0	69.3552	7	3+4	190	PTEN presence
AC264	PCa	Primary tumor	76	34	27.4145	8.79	pNx	0	94.9487	9	4+5	0
AC265	PCa	Primary tumor	69	51	24.6097	6.9	pNx	0	0.459959	7	3+4	0
AC269	PCa	Primary tumor	68	54	29.0688	4.3	pNx	0	96.1314	7	3+4
AC27	PCa	Primary tumor	60	57	23.2526	9.6	pN1			7	3+4	0
AC270	PCa	Primary tumor	56	39	28.0428	4.17	pNx	0	95.1458	7	3+4	80	PTEN presence
AC271	PCa	Primary tumor	57	54	25.9107	24.84	pNx	0	87.9179	7	3+4
AC273	PCa	Primary tumor	68	51	26.4236	14.7	pNx	0	79.4086	7	3+4
AC276	PCa	Primary tumor	66	44	29.7458	6.29	pNx	1	22.7023	7	4+3
AC278	PCa	Primary tumor	68	29	25.3444	5.6	pNx	0	87.2936	6	3+3
AC279	PCa	Primary tumor	64	45	25.1429	4.5	pNx	0	96.1643	7	3+4
AC28	PCa	Primary tumor	65	49	25.2595	5.2	pNx	0	101.848	7	3+4	0
AC280	PCa	Primary tumor	69	44	22.0386	8.6	pNx	0	59.0062	7	3+4
AC281	PCa	Primary tumor	66	50	29.0253	5.26	pNx	0	90.7105	7	3+4
AC282	PCa	Primary tumor	55	59	20.4783	10.97	pNx	0	95.0472	6	3+3
AC286	PCa	Primary tumor	71	35	29.7143	7.22	pNx	1	14.8501	7	4+3
AC288	PCa	Primary tumor	55	48	22.913	7.16	pNx	0	77.3388	7	4+3
AC29	PCa	Primary tumor	65	53	28.0277	4.7	pNx	1	57.462	7	3+4	60	PTEN presence
AC290	PCa	Primary tumor	65	48	24.224	7.23	pNx	0	90.8747	7	3+4
AC291	PCa	Primary tumor	62	48	27.5802	5.9	pNx	0	95.2115	7	3+4
AC292	PCa	Primary tumor	58	52	27.6817	5.2	pNx	0	83.8439	7	3+4
AC295	PCa	Primary tumor	56	36	24.0238		pNx	0	89.0021	7	3+4
AC296	PCa	Primary tumor	63	39	22.68	9.86	pNx	1	50.5298	7	3+4
AC297	PCa	Primary tumor	63	46	26.7036	4.45	pNx	0	91.6961	6	3+3
AC299	PCa	Primary tumor	67	36	25.6489	5.13	pNx	1	34.2012	7	4+3
AC30	PCa	Primary tumor	72	51	28.9062	5		0	97.8727	6	3+3	50	PTEN presence
AC300	PCa	Primary tumor	65	34	31.6158	6.01	pNx	0	90.3819	7	3+4
AC301	PCa	Primary tumor	63	41	26.0617	5.24	pNx	0	84.0082	7	3+4
AC302	PCa	Primary tumor	58	38	26.1962	6.43	pNx	1	59.0062	8	3+5
AC31	PCa	Primary tumor	57	55	29.0657	4.26	pNx	0	88.9035	7	3+4	0
AC32	PCa	Primary tumor	59	54	23.1481	11.9	pNx	0	105.988	7	3+4	0
AC33	PCa	Primary tumor	59	48	24.9135	5.7	pNx	0	104.772	7	3+4	0
AC34	PCa	Primary tumor	72	49	29.0606	6.04	pNx	1	6.37372	9	4+5	15	PTEN presence
AC35	PCa	Primary tumor	67	57	28.1971	4.87		0	102.144	6	3+3	0
AC36	PCa	Primary tumor	71	48	24.8922	8.93	pNx	0	105.035	7	3+4	5	PTEN presence
AC37	PCa	Primary tumor	64	35	26.9896	4.9	pNx	0	108.879	7	3+4	0
AC38	PCa	Primary tumor	66	45	26.2976	5.16	pNx	0	102.341	7	3+4	145	PTEN presence
AC39	PCa	Primary tumor	53	49	26.5432	4.6		0	104.903	6	3+3	0
AC40	PCa	Primary tumor	59	54	30.8642	6.8	pNx	0	98.5955	7	3+4	50	PTEN presence
AC41	PCa	Primary tumor	66	53	26.5731	6.8		0	60.7146	7	3+4
AC42	PCa	Primary tumor	72	49	28.3737	7.4	pNx	0	102.801	7	3+4	40	PTEN presence
AC43	PCa	Primary tumor	57	44	24.2215	25.86	pN0	1	9.65914	7	4+3
AC44	PCa	Primary tumor	70	54	26.8923	5.22	pNx	1	43.0062	7	4+3	0
AC45	PCa	Primary tumor	55	46	25.1543	4.32	pNx	0	102.867	7	3+4	0
AC46	PCa	Primary tumor	72	45	24.5675	9	pNx	0	101.749	7	3+4	0
AC47	PCa	Primary tumor	56	54	24.5675	12.04		1	24.8049	7	4+3	10	PTEN presence
AC48	PCa	Primary tumor	65	49	24.2215	12.9	pNx	0	102.637	7	3+4	40	PTEN presence
AC50	PCa	Primary tumor	63	54	28.9902	5.8	pNx	0	96.6899	7	3+4	0
AC51	PCa	Primary tumor	64	40	24.2215	6.38		1	30.0616	6	3+3	5	PTEN presence
AC52	PCa	Primary tumor	65	32	28.5156	6.68		1	28.2546	7	4+3	5	PTEN presence
AC53	PCa	Primary tumor	76	46	26.8136	8.21		0	92.0575	7	3+4	0
AC54	PCa	Primary tumor	60	47	27.7177	9.94	pNx	1	16.2957	7	4+3	20	PTEN presence
AC55	PCa	Primary tumor	69	47	27.4756	4.84	pNx	0	6.2423	7	3+4	60	PTEN presence
AC56	PCa	Primary tumor	53	83	26.9896	6.5	pNx	0	89.462	7	3+4	50	PTEN presence
AC57	PCa	Primary tumor	63	46	29.0657	5.25	pNx	0	92.9446	7	3+4	5	PTEN presence
AC58	PCa	Primary tumor	68	51	21.7051	5.96	pNx	0	101.552	8	3+5	0
AC59	PCa	Primary tumor	57	52	22.7833	7.6	pNx	0	100.468	7	3+4	0
AC6	PCa	Primary tumor	71	50	26.7036	6.7	pNx	0	106.973	7	3+4	0
AC60	PCa	Primary tumor	67	48	29.4118	4.7	pNx	0	94.9815	7	3+4	0
AC61	PCa	Primary tumor	47	48	27.7698	4.58	pNx	1	64.8214	7	3+4	125	PTEN presence
AC62	PCa	Primary tumor	58	59	26.5832	4.4	pNx	0	104.542	7	3+4	0
AC63	PCa	Primary tumor	65	48	23.8754	21.02	pN0			9	4+5	250	PTEN presence
AC64	PCa	Primary tumor	53	52	28.0277	16.71	pNx	1	10.9405	7	3+4	60	PTEN presence
AC65	PCa	Primary tumor	66	53	24.9135	4.6	pNx	0	102.012	7	3+4	0
AC66	PCa	Primary tumor	56	59	31.4879	10.48	pN1	1	11.8604	9	4+5	0
AC67	PCa	Primary tumor	66	45	27.3356	5.54	pNx	0	99.3183	7	3+4	0
AC68	PCa	Primary tumor	57	51	28.3737	5.1	pNx	0	100.665	7	3+4	15	PTEN presence
AC69	PCa	Primary tumor	65	51	27.1605	6.7	pNx	0	99.2526	7	3+4	0
AC7	PCa	Primary tumor	55	59	30.1038	5	pNx	1	32.8214	7	4+3	0
AC70	PCa	Primary tumor	58	44	30.4705	6.24	pNx	0	97.8727	7	3+4	0
AC71	PCa	Primary tumor	67	48	26.7036	7.6	pNx	0	105.232	7	4+3	0
AC72	PCa	Primary tumor	71	56	30.8642	6.12	pNx			9	4+5	0
AC73	PCa	Primary tumor	63	54	26.6436		pNx	0	103.228	6	3+3	10	PTEN presence
AC74	PCa	Primary tumor	59	48	29.4118	5.77		0	93.7002	7	3+4
AC75	PCa	Primary tumor	64	55	32.0312	5.47		0	103.754	7	3+4	0
AC76	PCa	Primary tumor	60	49	36.6782	5.12	pNx	1	7.42505	8	4+4	0
AC78	PCa	Primary tumor	64	57	28.3737	7.17	pNx	0	94.7515	7	3+4	80	PTEN presence
AC79	PCa	Primary tumor	61	51	25.9516	10.3	pNx	1	12.2218	6	3+3	0
AC83	PCa	Primary tumor	71	54	26.5625	4.9	pNx	0	94.4559	8	4+4	0
AC86	PCa	Primary tumor	55	83	27.6817	5.07	pNx	0	17.8727	7	3+4	0
AC87	PCa	Primary tumor	57	54	34.0203	5.64	pNx	1	0.689938	7	4+3	0
AC88	PCa	Primary tumor	51	60	27.1605	8.93	pNx	0	96.4928	7	3+4	0
AC89	PCa	Primary tumor	63	55	26.9531	4.8	pNx	0	96.2628	7	4+3	0
AC91	PCa	Primary tumor	63	62	26.3465	6.6	pNx	0	100.534	7	3+4	0
AC92	PCa	Primary tumor	63	29	23.5102			0	79.5729
AC94	PCa	Primary tumor	71	57	30.4688	7.2	pNx	0	96.1314	7	3+4	0
AC95	PCa	Primary tumor	64	51	30.1038	4.38	pNx	1	77.963	7	4+3	0
AC96	PCa	Primary tumor	50	56	25.6055	17.86	pNx	0	96.46	7	3+4	35	PTEN presence
AC99	PCa	Primary tumor	58	53	25.6055	5.6	pNx	1	59.8275	7	3+4	0
