## Supplementary_Table 2 for "Transcriptional network analysis of PTEN protein-deficient prostate tumors reveals robust stromal reprogramming and signs of senescent paracrine communication"

### Sheet: Sheet1
Sample ID	stroma negative	stroma positive	core absent	no tumor	not stained
AC1	0	2	0	0	0
AC10	0	2	0	0	0
AC103	0	2	0	0	0
AC104	0	1	1	0	0
AC109	0	2	0	1	0
AC11	0	2	0	0	0
AC110	0	1	1	0	0
AC112	0	2	0	0	0
AC114	0	2	0	0	0
AC115	0	2	0	0	0
AC116	0	2	0	1	0
AC12	0	1	0	0	1
AC120	0	2	0	1	0
AC121	0	2	0	0	0
AC123	0	2	0	0	0
AC127	0	2	0	0	0
AC129	0	2	0	0	0
AC13	0	2	0	0	0
AC130	0	2	0	0	0
AC131	0	2	0	2	0
AC132	0	2	0	0	0
AC133	0	2	0	0	0
AC134	0	2	0	2	0
AC136	0	2	0	0	0
AC137	1	1	0	0	0
AC14	1	1	0	0	0
AC140	0	2	0	0	0
AC141	1	1	0	0	0
AC142	2	0	0	0	0
AC147	2	0	0	0	0
AC149	2	0	0	0	0
AC15	0	2	0	0	0
AC150	2	0	0	1	0
AC153	2	0	0	0	0
AC154	2	0	0	1	0
AC155	1	0	1	0	0
AC156	2	0	0	0	0
AC157	1	1	0	1	0
AC159	2	0	0	0	0
AC16	0	2	0	0	0
AC160	2	0	0	0	0
AC162	1	0	1	0	0
AC164	2	0	0	0	0
AC165	2	0	0	0	0
AC169	2	0	0	2	0
AC17	1	1	0	0	0
AC170	1	0	1	0	0
AC172	2	0	0	0	0
AC174	2	0	0	0	0
AC175	0	2	0	0	0
AC176	0	2	0	0	0
AC178	0	2	0	0	0
AC18	0	2	0	0	0
AC182	0	2	0	0	0
AC183	0	2	0	0	0
AC186	0	2	0	0	0
AC188	0	2	0	0	0
AC19	0	2	0	1	0
AC191	1	1	0	0	0
AC192	0	2	0	0	0
AC193	0	2	0	0	0
AC197	0	2	0	0	0
AC198	0	2	0	0	0
AC2	0	2	0	0	0
AC20	1	1	0	0	0
AC202	0	2	0	0	0
AC203	0	2	0	0	0
AC204	1	1	0	0	0
AC207	0	2	0	0	0
AC208	0	2	0	0	0
AC209	0	2	0	0	0
AC213	0	2	0	0	0
AC214	0	2	0	0	0
AC215	1	1	0	1	0
AC218	0	2	0	0	0
AC22	1	1	0	0	0
AC221	0	2	0	0	0
AC222	0	2	0	0	0
AC223	0	0	0	0	2
AC224	0	2	0	0	0
AC226	0	2	0	0	0
AC228	0	2	0	0	0
AC229	0	2	0	1	0
AC23	0	0	2	0	0
AC230	0	2	0	1	0
AC231	1	1	0	0	0
AC232	0	2	0	0	0
AC234	0	2	0	0	0
AC235	0	2	0	0	0
AC237	0	2	0	2	0
AC238	0	2	0	0	0
AC239	2	0	0	1	0
AC24	0	2	0	0	0
AC242	0	2	0	0	0
AC243	0	2	0	0	0
AC244	0	2	0	1	0
AC245	0	1	1	0	0
AC246	0	2	0	0	0
AC247	0	2	0	0	0
AC248	0	0	0	0	2
AC25	0	2	0	0	0
AC250	0	2	0	0	0
AC251	0	2	0	0	0
AC252	0	2	0	0	0
AC253	0	2	0	0	0
AC254	0	2	0	0	0
AC255	0	2	0	0	0
AC26	0	2	0	1	0
AC260	2	0	0	1	0
AC262	0	1	1	0	0
AC264	0	2	0	0	0
AC265	0	2	0	0	0
AC269	0	0	2	0	0
AC27	0	2	0	0	0
AC270	0	2	0	0	0
AC271	0	0	2	0	0
AC273	1	0	0	0	0
AC276	1	0	0	0	0
AC278	0	0	0	0	1
AC279	0	0	0	0	1
AC28	0	2	0	0	0
AC280	0	0	0	0	1
AC281	0	0	0	0	1
AC282	2	0	0	0	0
AC286	2	0	0	0	0
AC288	2	0	0	0	0
AC29	0	2	0	0	0
AC290	2	0	0	0	0
AC291	1	0	0	0	1
AC292	0	0	0	0	2
AC295	2	0	0	0	0
AC296	2	0	0	0	0
AC297	2	0	0	0	0
AC299	2	0	0	0	0
AC30	0	2	0	0	0
AC300	2	0	0	0	0
AC301	2	0	0	0	0
AC302	2	0	0	0	0
AC31	0	2	0	0	0
AC32	0	2	0	0	0
AC33	0	2	0	0	0
AC34	0	2	0	0	0
AC35	0	2	0	0	0
AC36	0	2	0	0	0
AC37	0	2	0	1	0
AC38	0	2	0	0	0
AC39	0	2	0	0	0
AC40	0	2	0	0	0
AC41	1	1	0	1	0
AC42	0	2	0	0	0
AC43	0	2	0	2	0
AC44	0	2	0	0	0
AC45	1	1	0	0	0
AC46	0	2	0	0	0
AC47	0	2	0	0	0
AC48	0	2	0	0	0
AC50	0	2	0	0	0
AC51	0	2	0	0	0
AC52	0	2	0	0	0
AC53	0	2	0	0	0
AC54	0	2	0	0	0
AC55	0	2	0	0	0
AC56	0	2	0	0	0
AC57	0	2	0	0	0
AC58	0	2	0	0	0
AC59	0	2	0	0	0
AC6	0	2	0	0	0
AC60	1	1	0	0	0
AC61	0	2	0	0	0
AC62	0	2	0	0	0
AC63	0	2	0	0	0
AC64	0	2	0	0	0
AC65	0	2	0	0	0
AC66	1	1	0	0	0
AC67	0	2	0	0	0
AC68	0	2	0	0	0
AC69	0	2	0	0	0
AC7	0	2	0	0	0
AC70	0	2	0	0	0
AC71	0	2	0	0	0
AC72	0	2	0	0	0
AC73	0	2	0	0	0
AC74	2	0	0	0	0
AC75	0	2	0	1	0
AC76	1	1	0	0	0
AC78	0	2	0	0	0
AC79	0	2	0	1	0
AC83	0	2	0	0	0
AC86	0	2	0	1	0
AC87	0	2	0	0	0
AC88	0	2	0	0	0
AC89	0	2	0	0	0
AC91	0	2	0	0	0
AC92	0	1	0	1	3
AC94	0	2	0	0	0
AC95	0	2	0	0	0
AC96	0	2	0	0	0
AC99	0	2	0	0	0
