## Supplementary_Table 5 for "Transcriptional network analysis of PTEN protein-deficient prostate tumors reveals robust stromal reprogramming and signs of senescent paracrine communication"

### Sheet: Sheet1
ME_name	Age_Pearson_Cor	DV200.value_Pearson_Cor	DFS.TIME_Pearson_Cor	DFS.STATUS_Pearson_Cor	purity_Pearson_Cor	Mean.expression.PI3K.AKT.mTOR_Pearson_Cor	H_score_Pearson_Cor	PTEN_status_Pearson_Cor	Age_FDR	DV200.value_FDR	DFS.TIME_FDR	DFS.STATUS_FDR	purity_FDR	Mean.expression.PI3K.AKT.mTOR_FDR	H_score_FDR	PTEN_status_FDR
MEgreen	0.0399045	0.064382	0.246757	-0.226859	-0.671712	-0.11384	-0.175641	0.269184	0.918302	0.567469	0.0189722	0.0251878	6.88397e-20	0.233442	0.542221	0.0107539
MEpurple	0.0802767	0.10732	0.0704408	-0.00318217	-0.43664	-0.148123	-0.161499	0.293965	0.873272	0.333423	0.545246	0.969486	6.44714e-08	0.107626	0.542221	0.00663599
MEtan	0.015342	-0.120681	0.0939109	-0.100768	-0.53172	0.503201	-0.044011	0.0934106	0.92478	0.311858	0.405256	0.411749	1.32463e-11	4.54641e-10	0.88963	0.440755
MEmidnightblue	-0.0903856	-0.164288	0.106414	-0.08214	-0.482894	-0.0433236	-0.117654	0.0702076	0.868269	0.23074	0.337698	0.457193	1.4309e-09	0.662579	0.542221	0.583897
MEblack	-0.0168654	-0.0489151	0.267347	-0.297666	-0.646597	0.102991	-0.113116	0.16305	0.92478	0.656785	0.0116831	0.0055151	3.99446e-18	0.262142	0.542221	0.152335
MEyellow	-0.00185805	-0.107012	0.141629	-0.211534	-0.563872	0.320146	-0.0264527	0.0395075	0.98218	0.333423	0.206539	0.0370756	3.79379e-13	0.000188669	0.969538	0.777862
MEcyan	0.188553	-0.133211	-0.0320045	-0.0348773	-0.871059	0.328537	-0.0635393	0.0965699	0.244079	0.296253	0.741814	0.755157	1.41455e-45	0.000133426	0.814968	0.440755
MEgreenyellow	0.238548	-0.0821563	-0.0555565	0.0387855	-0.918757	0.186603	-0.117297	0.190909	0.0795968	0.451881	0.60686	0.755157	4.75957e-59	0.0433268	0.542221	0.1071
MEmagenta	0.0380879	-0.299454	-0.059943	0.0804859	-0.110669	0.0131437	-0.00778207	-0.0352356	0.918302	0.00503904	0.60686	0.457193	0.190729	0.874453	0.969538	0.777862
MElightyellow	-0.112431	-0.117626	-0.0856643	0.00769574	0.144356	0.48801	0.0459786	-0.0769227	0.763604	0.311858	0.443275	0.969486	0.0938864	1.59197e-09	0.88963	0.556946
MEgrey60	-0.0514428	-0.233204	-0.173655	0.151954	0.138655	0.156936	0.100817	-0.10105	0.918302	0.0492199	0.13473	0.181957	0.103361	0.0906069	0.617001	0.440755
MElightgreen	-0.104396	-0.157446	-0.138689	0.0817453	0.230901	0.332274	0.0830308	-0.112471	0.763604	0.23074	0.206539	0.457193	0.00673294	0.000123457	0.634787	0.386645
MEdarkred	-0.0347153	0.043953	0.0311396	-0.0736211	0.166053	0.170343	0.00300861	0.0635494	0.918302	0.656785	0.741814	0.485959	0.0542953	0.0662273	0.97115	0.611127
MEturquoise	-0.0717624	-0.119788	0.0150575	-0.102304	0.0582961	0.35509	0.0866823	-0.155759	0.873272	0.311858	0.856356	0.411749	0.483075	3.73509e-05	0.634787	0.16385
MElightcyan	-0.124267	-0.00814152	-0.172444	0.0951862	0.502147	0.247373	0.0896433	-0.191937	0.735427	0.922036	0.13473	0.425537	2.52423e-10	0.00504333	0.634787	0.1071
MEpink	-0.13979	-0.133352	-0.117726	0.0335656	0.295837	0.675455	0.042821	-0.00528532	0.669362	0.296253	0.311153	0.755157	0.000431787	1.4026e-19	0.88963	0.949341
MEroyalblue	-0.0309719	0.0102083	-0.142589	0.160194	0.176503	-0.108169	-0.0204915	-0.0187248	0.918302	0.922036	0.206539	0.165309	0.0420246	0.248725	0.969538	0.861033
MEred	-0.0703814	0.0811294	-0.236203	0.269707	0.771527	-0.0838559	0.127907	-0.173705	0.873272	0.451881	0.0218561	0.00700124	2.07583e-29	0.361948	0.542221	0.129686
MEsalmon	-0.032859	0.0474669	-0.275567	0.274439	0.438028	0.281355	0.0118351	0.0207603	0.918302	0.656785	0.0116831	0.00700124	6.34191e-08	0.00122358	0.969538	0.861033
MEblue	0.0442888	0.153784	-0.0529565	0.132095	0.318535	-0.625623	0.0145969	-0.0355987	0.918302	0.23074	0.60686	0.270691	0.000142574	2.66037e-16	0.969538	0.777862
MEbrown	0.0195017	0.102006	-0.165735	0.233399	0.243741	-0.0283379	-0.0236545	0.112278	0.92478	0.344015	0.140919	0.0244219	0.00429742	0.768239	0.969538	0.386645
MEgrey	0.0122692	0.159672	-0.10948	0.11896	0.351489	-0.507585	0.139699	-0.185685	0.92478	0.23074	0.337698	0.332767	2.32728e-05	3.90501e-10	0.542221	0.1071
