## Supplementary_Table 8 for "Transcriptional network analysis of PTEN protein-deficient prostate tumors reveals robust stromal reprogramming and signs of senescent paracrine communication"

### Sheet: Sheet1
Sample_ID	stromal	immune	purity	estimate
AC1	-443.87	-1168.32	0.932928	-1612.19
AC10	-630.61	-1342.49	0.950685	-1973.1
AC103	-671.833	-1216.9	0.946771	-1888.73
AC104	-57.6367	-887.352	0.89325	-944.988
AC109	-434.015	-1037.86	0.925314	-1471.87
AC11	-143.091	-817.743	0.894293	-960.834
AC110	-191.951	-1371.82	0.930345	-1563.77
AC112	-436.319	-1024.68	0.924708	-1461
AC114	-497.698	-1214.49	0.938112	-1712.19
AC115	-436.355	-911.551	0.918261	-1347.91
AC116	-234.197	-944.773	0.90816	-1178.97
AC12	-527.422	-1518.07	0.953927	-2045.49
AC120	-500.284	-1289.55	0.941998	-1789.83
AC121	-212.194	-879.989	0.902754	-1092.18
AC123	104.157	-601.593	0.86181	-497.436
AC127	-830.258	-1017.04	0.944796	-1847.3
AC129	-163.62	-306.676	0.859782	-470.296
AC13	-367.835	-900.77	0.913589	-1268.6
AC130	-83.6213	-648.173	0.878746	-731.794
AC132	-240.455	-368.985	0.870032	-609.44
AC133	-98.7564	-961.629	0.900736	-1060.38
AC136	-683.176	-1183.21	0.94571	-1866.38
AC137	367.815	-300.194	0.816823	67.6218
AC14	-244.467	-883.711	0.905014	-1128.18
AC140	-291.832	-929.792	0.910764	-1221.62
AC141	-359.366	-991.566	0.918437	-1350.93
AC15	-652.923	-1236.06	0.946783	-1888.98
AC16	-1343.65	-1886.72	0.991457	-3230.37
AC17	49.2254	-252.566	0.839117	-203.34
AC175	-338.295	-475.03	0.884395	-813.325
AC176	-472.11	-862.54	0.917489	-1334.65
AC178	-563.913	-1194.72	0.940451	-1758.63
AC18	-633.316	-1325.31	0.950024	-1958.62
AC182	-404.738	-1180.87	0.931516	-1585.61
AC183	-633.983	-1004.31	0.9343	-1638.29
AC186	-567.929	-1522.33	0.955878	-2090.26
AC188	13.5017	-756.293	0.879515	-742.791
AC19	300.093	-707.253	0.855013	-407.16
AC191	-771.829	-1363.06	0.957782	-2134.89
AC192	-14.6786	-719.327	0.878901	-734.006
AC193	158.812	-1101.35	0.893088	-942.541
AC197	471.996	-598.657	0.832941	-126.66
AC198	238.115	-393.242	0.835246	-155.127
AC2	-442.756	-1014.12	0.924477	-1456.88
AC20	482.427	-487.73	0.822952	-5.30376
AC202	-866.672	-1387.21	0.962657	-2253.88
AC203	407.737	-352.154	0.817842	55.5828
AC204	-503.159	-1015.27	0.927884	-1518.43
AC207	-318.086	-1031.21	0.918342	-1349.3
AC208	134.537	-556.049	0.856103	-421.511
AC209	-349.164	-1076.82	0.922739	-1425.99
AC213	-611.395	-1311.09	0.948355	-1922.49
AC214	35.8599	-106.429	0.828357	-70.5688
AC215	-111.394	-232.994	0.850198	-344.388
AC218	-126.131	-797.614	0.891843	-923.745
AC22	-393.288	-1260.78	0.935124	-1654.07
AC221	-383.587	-629.043	0.897669	-1012.63
AC222	-821.918	-1239.35	0.95462	-2061.27
AC224	-1045.06	-1669.4	0.978747	-2714.45
AC226	-513.528	-1084.39	0.932171	-1597.92
AC228	-26.6364	-566.401	0.868843	-593.037
AC229	628.994	-226.477	0.787489	402.517
AC230	-32.8278	-571.233	0.869643	-604.061
AC231	-82.509	-593.191	0.874786	-675.7
AC232	-221.057	-1076.46	0.915307	-1297.52
AC234	150.833	-583.725	0.856966	-432.892
AC235	-116.801	-1045.32	0.907122	-1162.12
AC238	-710.489	-1028.85	0.939485	-1739.34
AC24	-558.163	-1115	0.936113	-1673.16
AC242	-114.497	-505.444	0.870791	-619.941
AC243	-293.645	-767.914	0.900811	-1061.56
AC244	145.445	-258.312	0.831819	-112.867
AC245	236.014	-293.859	0.827309	-57.8453
AC246	313.524	1094.43	0.688296	1407.95
AC247	-505.007	-1133.53	0.934313	-1638.53
AC25	321.258	-316.315	0.822097	4.94282
AC250	-326.828	-1119.78	0.923902	-1446.61
AC251	139.935	-496.004	0.8511	-356.07
AC252	-312.297	-1168.08	0.925787	-1480.38
AC253	-499.629	-1178.71	0.93638	-1678.34
AC254	-287.12	-1126.27	0.922025	-1413.39
AC255	242.375	-479.344	0.841791	-236.969
AC26	-485.35	-1053.41	0.928993	-1538.76
AC262	-867.694	-1438.56	0.96471	-2306.26
AC264	-386.487	-1249.34	0.934171	-1635.82
AC265	275.983	314.463	0.77019	590.445
AC27	40.6261	-950.475	0.890919	-909.849
AC270	-262.934	-710.676	0.89513	-973.61
AC28	65.8844	-676.468	0.870115	-610.583
AC29	-0.239345	-825.587	0.88525	-825.827
AC30	-276.251	-538.396	0.884485	-814.648
AC31	-370.042	-1135.5	0.927177	-1505.54
AC32	-233.759	-1291.94	0.928281	-1525.7
AC33	-578.822	-676.495	0.912795	-1255.32
AC34	-299.077	-794.846	0.902864	-1093.92
AC35	-263.763	-1022.58	0.914645	-1286.34
AC36	-733.58	-1055.63	0.941968	-1789.21
AC37	-187.934	-970.947	0.906922	-1158.88
AC38	-638.872	-1231	0.945876	-1869.87
AC39	-705.052	-1169.4	0.946094	-1874.45
AC40	-229.72	-1120.99	0.918424	-1350.71
AC42	-270.683	-863.848	0.90541	-1134.53
AC44	33.8647	-290.273	0.843328	-256.408
AC45	-562.812	-1240.34	0.942653	-1803.15
AC46	-495.016	-226.115	0.877998	-721.131
AC47	-548.783	-973.795	0.928111	-1522.58
AC48	-173.741	231.805	0.817632	58.0639
AC50	-250.455	-732.91	0.895768	-983.365
AC51	-623.417	-1377.17	0.951929	-2000.58
AC52	-139.814	-369.201	0.862671	-509.015
AC53	240.081	-259.73	0.824146	-19.6493
AC54	-661.508	-1343.17	0.952113	-2004.68
AC55	-627.871	-1012.59	0.934414	-1640.46
AC56	-734.943	-1508.38	0.962237	-2243.33
AC57	-394.035	-952.08	0.918157	-1346.12
AC58	-137.079	-828.644	0.894614	-965.723
AC59	-560.571	-1143.55	0.937701	-1704.12
AC6	429.496	-84.2551	0.792643	345.24
AC60	223.899	26.9527	0.801014	250.852
AC61	-372.22	-971.332	0.918008	-1343.55
AC62	-387.123	-709.232	0.903017	-1096.35
AC63	-551.309	-1397.97	0.949595	-1949.28
AC64	-401.682	-954.408	0.918736	-1356.09
AC65	-93.8876	-935.995	0.898782	-1029.88
AC66	-299.859	-1305.67	0.932575	-1605.53
AC67	395.259	152.545	0.774167	547.805
AC68	-407.876	-951.582	0.918931	-1359.46
AC69	-213.454	-1343.72	0.929989	-1557.17
AC7	-190.013	-1084.55	0.913945	-1274.57
AC70	-565.52	-1295.97	0.945477	-1861.49
AC71	-409.983	-922.06	0.917336	-1332.04
AC72	-207.144	-828.544	0.899156	-1035.69
AC73	-124.968	-914.548	0.899401	-1039.52
AC75	-453.372	-1100.28	0.929799	-1553.65
AC76	-102.232	-810.654	0.891121	-912.886
AC78	-328.06	-1057.53	0.920437	-1385.59
AC79	-68.9402	-485.534	0.866026	-554.475
AC83	489.397	-346.554	0.810404	142.843
AC86	-76.008	-560.577	0.87199	-636.585
AC87	-919.013	-1424.44	0.966134	-2343.45
AC88	-268.641	-975.949	0.91215	-1244.59
AC89	153.357	-607.728	0.858586	-454.371
AC91	-390.039	-1235.51	0.933632	-1625.55
AC94	-174.827	-1120.03	0.91515	-1294.85
AC95	-269.463	-884.848	0.906639	-1154.31
AC96	-350.816	-978.462	0.917175	-1329.28
AC99	-588.121	-1370.24	0.950012	-1958.36
