## Supplementary_Table 10 for "Transcriptional network analysis of PTEN protein-deficient prostate tumors reveals robust stromal reprogramming and signs of senescent paracrine communication"

### Sheet: Sheet1
datasets	p_value	FDR	difference	log
Class-switched memory B-cells	0.00115732	0.0540085	Negative	4.21067
Fibroblasts	0.00161219	0.0540085	Positive	4.21067
Adipocytes	0.015674	0.120723	Positive	3.05022
CD4+ Tcm	0.0214558	0.120723	Negative	3.05022
cDC	0.0129903	0.120723	Positive	3.05022
HSC	0.0180202	0.120723	Positive	3.05022
iDC	0.00543587	0.120723	Positive	3.05022
Memory B-cells	0.0185395	0.120723	Positive	3.05022
Mesangial cells	0.0216221	0.120723	Positive	3.05022
Smooth muscle	0.0165291	0.120723	Positive	3.05022
StromaScore	0.0130857	0.120723	Positive	3.05022
MicroenvironmentScore	0.0204107	0.120723	Positive	3.05022
CD8+ Tcm	0.0235044	0.121138	Negative	3.04528
CLP	0.0257337	0.123154	Positive	3.02146
MSC	0.0383803	0.171432	Negative	2.54429
Th1 cells	0.0487877	0.204299	Negative	2.29125
Monocytes	0.0545764	0.215095	Positive	2.21695
Plasma cells	0.0632056	0.235265	Negative	2.08764
CMP	0.0737849	0.260189	Positive	1.94237
Neutrophils	0.0817307	0.273798	Positive	1.86882
Chondrocytes	0.0916523	0.292415	Positive	1.77391
GMP	0.104536	0.304517	Positive	1.71541
ImmuneScore	0.100854	0.304517	Positive	1.71541
Astrocytes	0.15363	0.38123	Positive	1.39126
CD8+ T-cells	0.146921	0.38123	Negative	1.39126
DC	0.150286	0.38123	Positive	1.39126
Hepatocytes	0.15303	0.38123	Positive	1.39126
MEP	0.201759	0.482781	Negative	1.05056
aDC	0.280594	0.547132	Positive	0.87004
B-cells	0.263102	0.547132	Positive	0.87004
Epithelial cells	0.285815	0.547132	Negative	0.87004
Mast cells	0.277945	0.547132	Positive	0.87004
NKT	0.267015	0.547132	Positive	0.87004
Pericytes	0.264859	0.547132	Positive	0.87004
pro B-cells	0.281327	0.547132	Negative	0.87004
Macrophages	0.297058	0.552857	Positive	0.855021
Neurons	0.314716	0.563437	Positive	0.827674
NK cells	0.319561	0.563437	Negative	0.827674
Myocytes	0.350661	0.602417	Positive	0.731165
naive B-cells	0.370102	0.619922	Positive	0.689842
Keratinocytes	0.443057	0.706781	Negative	0.500664
Th2 cells	0.441082	0.706781	Positive	0.500664
Endothelial cells	0.518892	0.808505	Positive	0.306671
CD4+ T-cells	0.531965	0.810037	Negative	0.303939
CD4+ Tem	0.615195	0.844307	Negative	0.24416
Eosinophils	0.581356	0.844307	Negative	0.24416
Erythrocytes	0.60733	0.844307	Positive	0.24416
MPP	0.621994	0.844307	Positive	0.24416
Platelets	0.598355	0.844307	Negative	0.24416
Skeletal muscle	0.642681	0.844307	Negative	0.24416
Tgd cells	0.630693	0.844307	Positive	0.24416
CD4+ naive T-cells	0.666739	0.859068	Negative	0.219156
Melanocytes	0.708293	0.882155	Positive	0.180896
pDC	0.710991	0.882155	Negative	0.180896
Megakaryocytes	0.732876	0.892776	Negative	0.163629
Basophils	0.752112	0.899848	Positive	0.152247
CD8+ naive T-cells	0.769405	0.904389	Negative	0.144985
Osteoblast	0.793449	0.91657	Negative	0.125683
Preadipocytes	0.823283	0.934915	Negative	0.0970931
Tregs	0.846498	0.945257	Positive	0.0812221
Macrophages M1	0.87985	0.950806	Positive	0.0727771
mv Endothelial cells	0.875294	0.950806	Positive	0.0727771
ly Endothelial cells	0.912073	0.969983	Positive	0.0439688
CD8+ Tem	0.956872	0.986315	Negative	0.0198802
Sebocytes	0.942304	0.986315	Negative	0.0198802
CD4+ memory T-cells	1	1	Positive	0
Macrophages M2	0.992159	1	Positive	0
