## Supplementary_Table 12 for "Transcriptional network analysis of PTEN protein-deficient prostate tumors reveals robust stromal reprogramming and signs of senescent paracrine communication"

### Sheet: Sheet1
Module_name	KO6.vs.WT6_Association	KO6.vs.WT6_FDR
MEtan	0.811734	0.000242039
MEgrey60	0.910144	2.99186e-06
MEmidnightblue	-0.13082	0.629154
MEpink	0.721435	0.00263091
MEcyan	0.24087	0.390529
MEyellow	0.913792	2.71298e-06
MEred	-0.496971	0.075271
MEblue	-0.988248	4.82756e-12
MEsalmon	-0.840788	9.02923e-05
MElightcyan	0.408915	0.160336
MEblack	0.336421	0.243171
MEturquoise	0.988574	4.82756e-12
MEbrown	-0.968934	3.10382e-09
MEpurple	0.373504	0.198196
MEmagenta	-0.873366	2.23985e-05
MEgreen	-0.994355	8.68867e-14
MEgreenyellow	-0.881226	1.6704e-05
MEgrey	-0.292481	0.305601
